# Normal development and fertility of Fut1, Fut2, and Sec1 triple knockout mice

**DOI:** 10.1101/615070

**Authors:** Jiaxi Chen, Zhipeng Su, Chunlei Zhang, Fenge Li, Patrick Hwu, Zhen Wang, Yanping Wang, Yunsen Li, Jiao Tong, Chunchao Chen, Dapeng Zhou

## Abstract

The fucose alpha(1,2) galactose structure (H antigen) is synthesized by α1,2 fucosyltransferases Fut1, Fut2 and Sec1. H antigen has been reported to be involved in cancer progression, neurite migration, synaptic plasticity, host-microbe interaction, blastocyst implantation, and the maintenance of gut microbiome. Genetic depletion of Fut1 or Fut2 only cause defects of alpha1,2 fucosylation in limited tissues because of enzyme redundancy. In this study, we generated mice with deficiencies in Fut1, Fut2, and Sec1 genes to deplete H antigen through BAC Engineering for the generation of ES Cell-Targeting construct. The homogenous triple knockout mice showed no significant decrease of viability or development. Mass spectrometry and Western blot analysis confirmed the absence of H blood group antigen in multiple organs. These results indicate normal development and fertility of mice devoid of blood group H. The fine pathophysiological alterations in these mice remain to be carefully studied, and they may serve as valuable tools to study gut microbiome and host-microbe interactions.
