## Supplemental Table 2 for "Normal development and fertility of Fut1, Fut2, and Sec1 triple knockout mice"

### Sheet: Block4-0.1 ug.ml
ChartID	Name	Average	STDEV	%CV									ChartID	Name	Average	STDEV	%CV
S001	A1	-41.6667	6.1101	-14.6642									S018	H6	54314	1309.29	2.4106
S002	A2	32	14.1067	44.0835									S017	H5	44381.7	214.687	0.483728
S003	A3	-18.3333	31.8957	-173.976									S014	H2	41937.3	1005.08	2.39663
S004	A4	-39.6667	3.51188	-8.85349									S016	H4	591.333	771.529	130.473
S005	A5	-43.3333	4.6188	-10.6588									S013	H1	356.333	63.5715	17.8405
S006	A6	-25.6667	13.5769	-52.8972									S015	H3	100.667	28.6764	28.4864
S007	B1	-20.3333	21.5484	-105.976									S002	A2	32	14.1067	44.0835
S008	B2	8.33333	28.4488	341.385									S008	B2	8.33333	28.4488	341.385
S009	B3	-37	14.1774	-38.3174									S012	B6	-16.6667	30.3699	-182.22
S010	B4	-29.6667	11.0151	-37.1297									S003	A3	-18.3333	31.8957	-173.976
S011	B5	-42.3333	15.5027	-36.6205									S007	B1	-20.3333	21.5484	-105.976
S012	B6	-16.6667	30.3699	-182.22									S006	A6	-25.6667	13.5769	-52.8972
S013	H1	356.333	63.5715	17.8405									S010	B4	-29.6667	11.0151	-37.1297
S014	H2	41937.3	1005.08	2.39663									S009	B3	-37	14.1774	-38.3174
S015	H3	100.667	28.6764	28.4864									S004	A4	-39.6667	3.51188	-8.85349
S016	H4	591.333	771.529	130.473									S019	GAL	-39.6667	6.50641	-16.4027
S017	H5	44381.7	214.687	0.483728									S001	A1	-41.6667	6.1101	-14.6642
S018	H6	54314	1309.29	2.4106									S011	B5	-42.3333	15.5027	-36.6205
S019	GAL	-39.6667	6.50641	-16.4027									S005	A5	-43.3333	4.6188	-10.6588

### Sheet: Block2-0.05 ug.ml
ChartID	Name	Average	STDEV	%CV									ChartID	Name	Average	STDEV	%CV
S001	A1	8.16667	26.3881	323.12									S014	H2	49428.5	2622.43	5.3055
S002	A2	24.5	0	0									S018	H6	48649.2	1121.61	2.30551
S003	A3	-2.16667	6.50641	-300.296									S017	H5	46681.2	787.706	1.68742
S004	A4	-8.83333	2.51661	-28.4899									S013	H1	258.5	16.0935	6.22572
S005	A5	-9.5	3.60555	-37.9532									S016	H4	240.5	94.3981	39.2508
S006	A6	3.83333	9.07377	236.707									S015	H3	138.5	12	8.66426
S007	B1	17.1667	40.501	235.928									S012	B6	54.5	34.0735	62.5201
S008	B2	18.5	4.3589	23.5616									S002	A2	24.5	0	0
S009	B3	-1.5	8.88819	-592.546									S008	B2	18.5	4.3589	23.5616
S010	B4	-2.5	7.81025	-312.41									S007	B1	17.1667	40.501	235.928
S011	B5	-5.5	4.3589	-79.2527									S001	A1	8.16667	26.3881	323.12
S012	B6	54.5	34.0735	62.5201									S006	A6	3.83333	9.07377	236.707
S013	H1	258.5	16.0935	6.22572									S009	B3	-1.5	8.88819	-592.546
S014	H2	49428.5	2622.43	5.3055									S003	A3	-2.16667	6.50641	-300.296
S015	H3	138.5	12	8.66426									S010	B4	-2.5	7.81025	-312.41
S016	H4	240.5	94.3981	39.2508									S011	B5	-5.5	4.3589	-79.2527
S017	H5	46681.2	787.706	1.68742									S019	GAL	-5.5	4.3589	-79.2527
S018	H6	48649.2	1121.61	2.30551									S004	A4	-8.83333	2.51661	-28.4899
S019	GAL	-5.5	4.3589	-79.2527									S005	A5	-9.5	3.60555	-37.9532

### Sheet: Block3-0.01 ug.ml
ChartID	Name	Average	STDEV	%CV									ChartID	Name	Average	STDEV	%CV
S001	A1	-12.5833	1.1547	-9.17643									S018	H6	45606.8	875.166	1.91894
S002	A2	-7.58333	3.05505	-40.2864									S014	H2	43017.8	3669.97	8.53129
S003	A3	-13.9167	2.88675	-20.7431									S017	H5	19529.8	2508.78	12.8459
S004	A4	-9.58333	11.5902	-120.941									S013	H1	3.41667	3.78594	110.808
S005	A5	-12.25	1	-8.16327									S012	B6	0.75	12.1655	1622.07
S006	A6	-14.25	2.64575	-18.5667									S010	B4	-0.583333	20.232	-3468.34
S007	B1	-12.9167	0.57735	-4.46981									S016	H4	-1.25	3	-240
S008	B2	-5.58333	3.05505	-54.7173									S015	H3	-3.58333	1.1547	-32.2242
S009	B3	-11.5833	1.52753	-13.1873									S008	B2	-5.58333	3.05505	-54.7173
S010	B4	-0.583333	20.232	-3468.34									S002	A2	-7.58333	3.05505	-40.2864
S011	B5	-9.25	2.64575	-28.6027									S011	B5	-9.25	2.64575	-28.6027
S012	B6	0.75	12.1655	1622.07									S004	A4	-9.58333	11.5902	-120.941
S013	H1	3.41667	3.78594	110.808									S009	B3	-11.5833	1.52753	-13.1873
S014	H2	43017.8	3669.97	8.53129									S005	A5	-12.25	1	-8.16327
S015	H3	-3.58333	1.1547	-32.2242									S001	A1	-12.5833	1.1547	-9.17643
S016	H4	-1.25	3	-240									S007	B1	-12.9167	0.57735	-4.46981
S017	H5	19529.8	2508.78	12.8459									S003	A3	-13.9167	2.88675	-20.7431
S018	H6	45606.8	875.166	1.91894									S006	A6	-14.25	2.64575	-18.5667
S019	GAL	-14.5833	0.57735	-3.95897									S019	GAL	-14.5833	0.57735	-3.95897

### Sheet: UEAI
ChartID	Name	Average	STDEV	%CV									ChartID	Name	Average	STDEV	%CV
S001	A1	33.1667	33.6502	101.458									S014	H2	52264.5	8525.43	16.3121
S002	A2	210.833	268.217	127.218									S018	H6	43171.5	8487.43	19.6598
S003	A3	9.83333	18.5023	188.158									S017	H5	25081.5	2302.5	9.18007
S004	A4	38.8333	44.6356	114.941									S013	H1	16342.8	1897.8	11.6124
S005	A5	77.5	119.862	154.661									S016	H4	359.833	255.715	71.0649
S006	A6	75.1667	65.3937	86.9982									S012	B6	257.833	206.539	80.1056
S007	B1	-5.5	62.1932	-1130.79									S002	A2	210.833	268.217	127.218
S008	B2	162.167	173.117	106.752									S008	B2	162.167	173.117	106.752
S009	B3	-61.5	11.2694	-18.3243									S010	B4	90.5	114.293	126.291
S010	B4	90.5	114.293	126.291									S005	A5	77.5	119.862	154.661
S011	B5	-21.1667	34.5881	-163.408									S006	A6	75.1667	65.3937	86.9982
S012	B6	257.833	206.539	80.1056									S004	A4	38.8333	44.6356	114.941
S013	H1	16342.8	1897.8	11.6124									S019	GAL	35.1667	65.3095	185.714
S014	H2	52264.5	8525.43	16.3121									S001	A1	33.1667	33.6502	101.458
S015	H3	-44.1667	5.50757	-12.47									S003	A3	9.83333	18.5023	188.158
S016	H4	359.833	255.715	71.0649									S007	B1	-5.5	62.1932	-1130.79
S017	H5	25081.5	2302.5	9.18007									S011	B5	-21.1667	34.5881	-163.408
S018	H6	43171.5	8487.43	19.6598									S015	H3	-44.1667	5.50757	-12.47
S019	GAL	35.1667	65.3095	185.714									S009	B3	-61.5	11.2694	-18.3243
